# *In silico* restriction site analysis of whole genome sequences shows patterns caused by selection and sequence duplications

**DOI:** 10.64898/2026.05.15.725336

**Authors:** Lucia Vedder, Heiko Schoof

**Author notes:** Correspondence: Lucia Vedder.

## Abstract

Biological sequences are known to be not random. Thus, the comparison of *in silico* restriction fragment distributions of random and biological sequences may be an indicator of this non-randomness. Our analyses show that for most of the tested combinations of restriction enzyme and genome sequence the fragments per Megabase of the biological sequence deviate at least more then 10% from the corresponding random sequence. This deviation goes into both directions, i.e. clearly increased values are as common as clearly decreased values. Although there is no species- or restriction-enzyme-specific effect, a clear impact of the GC content both of the restriction site and of the genome sequence can be seen. In contrast to the random sequences, the genome sequences show distinct peaks in their fragment length distributions, hinting to repetitive elements such as transposons.
