## Supplement Table S14 for "*In silico* restriction site analysis of whole genome sequences shows patterns caused by selection and sequence duplications"

### Sheet: Tabelle1
Cluster of selected peaks
At = Arabidopsis thaliana, Ce = Caenorhabditis elegans, Dp = Daphnia pulex, Dm = Drosophila melanogaster, Hs = Homo sapiens, Mm = Mus musculus, Ta = Thermus aquaticus
Restr. Site	Species	Peak position (Fragment length)	No. seqs at Peak position	No. cluster	No. cluster, containing min. 10% seqs	(consensus) fragment ID	Best BlastX result (ignoring hypoth., unnamed, etc.) Description	Accession	E-value
AAGCTT	At	26	1104	64	1	>NC_003070.9[14362488:14362514]	-	-	-
AAGCTT	At	164	550	126	3	>NC_003075.7[3965727:3965891] >NC_003071.7[3605985:3606149] >NC_003076.8[11825303:11825467]	Retrotransposon gag domain [Arabidopsis suecica] Retrotransposon gag domain [Arabidopsis suecica] -	KAG7529511.1 KAG7529511.1 -	2e-04 3e-08 -
AAGCTT	At	184	542	130	1	>NC_003070.9[15081973:15082157]	Retrotransposon gag domain [Arabidopsis suecica]	KAG7529511.1	6e-13
AAGCTT	Ce	18	125	45	1	>NC_003279.8[814563:814581]	-	-	-
AAGCTT	Ce	232	156	12	1	>NC_003279.8[4280057:4280289]	-	-	-
AAGCTT	Dp	16	295	23	3	>FLTH02000009.1[999495:999511] >FLTH02000009.1[999565:999581] >FLTH02000009.1[1002557:1002573]	- - -	- - -	- - -
AAGCTT	Dm	41	145	18	1	>NC_004354.4[21778418:21778459]	-	-	-
AAGCTT	Dm	54	61	28	2	>NT_033779.5[21605173:21605227] >NT_033778.4[3214442:3214496]	- -	- -	- -
AAGCTT	Dm	104	129	12	1	>NC_004354.4[1362586:1362690]	GH03753p [Drosophila melanogaster]	AAK77263.1	3e-13
AAGCTT	Dm	226	44	8	1	>NC_004354.4[6176100:6176326]	RNA-directed DNA polymerase [Drosophila melanogaster]	AAK52058.1	7e-43
AAGCTT	Hs	138	1795	218	1	>NC_000002.12[92128833:92128971]	PIR Superfamily Protein [Plasmodium ovale wallikeri]	SBT58952.1	4e-17
AAGCTT	Hs	178	1015	770	0
AAGCTT	Hs	216	717	233	1	>NC_000002.12[92130325:92130541]	STP1 protein [Plasmodium ovale wallikeri]	SBT57149.1	4e-13
AAGCTT	Hs	335	1479	263	1	>NC_000017.11[23198763:23199098]	STP1 protein [Plasmodium ovale wallikeri]	SBT54765.1	2e-21
AAGCTT	Hs	348	687	466	1	>NC_000002.12[92227443:92227791]	STP1 protein [Plasmodium ovale wallikeri]	SBT55483.1	1e-23
AAGCTT	Mm	397	4637	421	1	>NC_000067.7[3158925:3159322]	DUF1725 domain-containing protein [Chlamydia abortus]	WP_219336501.1	7e-85
AAGCTT	Mm	431	1857	354	1	>NC_000067.7[3159316:3159747]	Retron-type reverse transcriptase [Chlamydia abortus]	SFW04367.1	1e-87
AATATT	Ce	31	484	200	1	>NC_003279.8[934848:934879]	-	-	-
AATATT	Ce	41	571	194	1	>NC_003279.8[4573898:4573939]	-	-	-
AATATT	Ce	100	770	175	1	>NC_003279.8[4281508:4281608]	-	-	-
AATATT	Dp	179	403	119	2	>FLTH02000017.1[492480:492659] >FLTH02000005.1[4867862:4868041]	- -	- -	- -
AATATT	Dp	211	271	122	2	>FLTH02000001.1[5537053:5537264] >FLTH02000003.1[164421:164632]	- -	- -	- -
AATATT	Dm	163	304	120	2	>NC_004354.4[831938:832101] >NT_033779.5[22406147:22406310]	gag-pol protein [Lasius niger] -	KMQ87967.1 -	1e-08 -
AATATT	Hs	111	4793	2802	1	>NC_000023.11[58539318:58539429]	nef attachable protein [Aster yellows phytoplasma]	AAO61995.1	2e-06
AATATT	Hs	315	7039	1853	1	>NC_000001.11[4041781:4042096]	L1 transposable element [Mycobacteroides abscessus subsp. abscessus]	SIH58545.1	7e-36
AATATT	Mm	93	2892	1321	1	>NC_000067.7[5877009:5877102]	DDE-type integrase/transposase/recombinase, partial [Chlamydia abortus]	WP_086384456.1	5e-11
AATATT	Mm	115	2878	1327	1	>NC_000067.7[4443120:4443235]	LINE/Ig H-chain fusion protein, partial [Mus musculus]	AAA39179.1	6e-16
CCCGGG	At	254	11	1	1	>NC_003076.8[12807560:12807814]	-	-	-
CCCGGG	Ce	35	11	4	3	>NC_003282.8[1516022:1516057] >NC_003282.8[1515993:1516028] >NC_003279.8[13769689:13769724]	- - -	- - -	- - -
CCCGGG	Dp	21	82	8	2	>FLTH02000001.1[804073:804094] >FLTH02000002.1[5140095:5140116]	- -	- -	- -
CCCGGG	Dp	53	44	2	2	>FLTH02000003.1[1050160:1050213] >FLTH02000002.1[5141169:5141222]	- -	- -	- -
CCCGGG	Dp	87	24	1	1	>FLTH02000003.1[1049806:1049893]	-	-	-
CCCGGG	Dp	268	77	1	1	>FLTH02000069.1[34202:34470]	-	-	-
CCCGGG	Dm	24	83	4	2	>NC_004354.4[21818830:21818854] >NW_001846279.1[315:339]	- -	- -	- -
CCCGGG	Hs	29	695	165	2	>NC_000001.11[11608872:11608901] >NC_000002.12[75711689:75711718]	- -	- -	- -
CCCGGG	Hs	38	908	245	1	>NC_000001.11[9787493:9787531]	-	-	-
CCCGGG	Hs	56	1681	430	2	>NC_000001.11[9857043:9857099] >NC_000001.11[1736419:1736475]	protein THEMIS isoform X1 [Pongo abelii] zinc finger protein 283 isoform 1 [Homo sapiens]	XP_003776967.1 NP_862828.1	4e-04 9e-03
CCCGGG	Hs	74	618	278	1	>NC_000001.11[20622077:20622151]	VPS50 isoform 7, partial [Pongo abelii]	PNJ70048.1	5e-08
CCCGGG	Mm	51	2355	86	1	>NC_000067.7[4258064:4258115]	-	-	-
CCCGGG	Mm	58	3712	56	1	>NC_000067.7[4155635:4155693]	-	-	-
CCCGGG	Mm	162	6081	44	1	>NC_000067.7[4155479:4155641]	ASL1 fusion protein [Mus musculus]	ACD47058.1	3e-09
GAATTC	At	23	67	7	1	>NC_003070.9[13712064:13712087]	-	-	-
GAATTC	At	130	64	13	1	>NC_003070.9[13787616:13787746]	-	-	-
GAATTC	At	410	100	11	1	>NC_003070.9[13796927:13797337]	F7F22.18 [Arabidopsis thaliana]	AAF24532.1	1e-13
GAATTC	Ce	38	603	61	3	>NC_003279.8[670490:670528] >NC_003279.8[11149486:11149524] >NC_003279.8[669659:669697]	- - -	- - -	- - -
GAATTC	Dp	18	132	37	1	>FLTH02000002.1[6966862:6966880]	-	-	-
GAATTC	Dp	68	95	19	2	>FLTH02000143.1[130666:130734] >FLTH02000071.1[13908:13976]	- -	- -	- -
GAATTC	Dp	168	67	37	1	>FLTH02000001.1[463828:463996]	-	-	-
GAATTC	Dp	409	99	17	1	>FLTH02000143.1[68172:68581]	-	-	-
GAATTC	Dm	27	166	23	2	>NC_004354.4[19441326:19441353] >NC_004354.4[6175746:6175773]	- -	- -	- -
GAATTC	Dm	81	82	17	1	>NC_004354.4[22889056:22889137]	RH16194p [Drosophila melanogaster]	AAR88538.1	3e-09
GAATTC	Dm	93	109	14	3	>NC_004354.4[2848906:2848999] >NT_033778.4[14189118:14189211] >NT_033778.4[14189553:14189646]	RE36839p [Drosophila melanogaster] GM21519 [Drosophila sechellia] GM21519 [Drosophila sechellia]	AAM29462.1 EDW47819.1 EDW47819.1	1e-07 4e-11 6e-11
GAATTC	Dm	150	124	11	1	>NC_004354.4[166660:166810]	-	-	-
GAATTC	Dm	163	70	17	1	>NC_004354.4[23295652:23295815]	gag-pol polyprotein precursor [Drosophila melanogaster]	CAD32253.1	3e-17
GAATTC	Dm	363	116	15	1	>NC_004354.4[204147:204510]	-	-	-
GAATTC	Hs	346	18899	452	3	>NC_000001.11[121742271:121742617] >NC_000001.11[121742611:121742957] >NC_000007.14[58169654:58170000]	PIR Superfamily Protein [Plasmodium ovale wallikeri] PIR Superfamily Protein [Plasmodium ovale wallikeri] nef attachable protein [Aster yellows phytoplasma]	SBT54119.1 SBT54119.1 AAO61995.1	4e-23 2e-27 2e-25
GAATTC	Mm	17	614	70	1	>NC_000067.7[7195504:7195521]	-	-	-
GAATTC	Mm	78	801	210	2	>NC_000067.7[15825454:15825532] >NC_000067.7[24357327:24357405]	- -	- -	- -
GAATTC	Mm	87	719	161	2	>NC_000067.7[5637031:5637118] >NC_000086.8[123699269:123699356]	- -	- -	- -
GAATTC	Mm	131	799	149	2	>NC_000067.7[6238695:6238826] >NC_000068.8[161211109:161211240]	- -	- -	- -
GAATTC	Mm	219	487	248	2	>NC_000067.7[6584428:6584647] >NC_000087.8[6185995:6186214]	reverse transcriptase family protein, partial [Chlamydia abortus] -	WP_143748977.1 -	6e-38 -
GAATTC	Mm	293	418	232	1	>NC_000067.7[3375538:3375831]	Retron-type reverse transcriptase [Chlamydia trachomatis]	CRH42973.1	3e-39
GAATTC	Mm	404	520	200	2	>NC_000067.7[5128111:5128515] >NC_000067.7[9133108:9133512]	Retron-type reverse transcriptase [Chlamydia abortus] Retron-type reverse transcriptase [Chlamydia trachomatis]	SFW04367.1 CRH44454.1	6e-75 6e-84
GAATTC	Mm	483	714	313	2	>NC_000067.7[21765292:21765775] >NC_000067.7[4706513:4706996]	DUF1725 domain-containing protein [Chlamydia abortus] DUF1725 domain-containing protein [Chlamydia abortus]	WP_219336501.1 WP_219336501.1	5e-104 3e-92
GAGCTC	At	36	41	12	1	>NC_003071.7[14076:14112]	-	-	-
GAGCTC	At	78	24	22	0
GAGCTC	At	181	25	10	2	>NC_003070.9[13400557:13400738] >NC_003070.9[13296443:13296624]	Retrotransposon gag domain [Arabidopsis suecica] Zinc finger SWIM-type [Arabidopsis suecica]	KAG7528981.1 KAG7619791.1	2e-25 1e-16
GAGCTC	Ce	15	80	23	1	>NC_003279.8[613136:613151]	-	-	-
GAGCTC	Ce	48	101	29	2	>NC_003279.8[5772382:5772430] >NC_003279.8[958165:958213]	- -	- -	- -
GAGCTC	Ce	66	69	15	1	>NC_003283.11[8699376:8699442]	-	-	-
GAGCTC	Ce	75	56	16	1	>NC_003279.8[3079357:3079432]	Coatomer_WDAD domain-containing protein [Caenorhabditis elegans]	NP_493151.1	2e-06
GAGCTC	Dp	80	27	8	3	>FLTH02000004.1[3979635:3979715] >FLTH02000015.1[1815453:1815533] >FLTH02000052.1[171670:171750]	- - -	- - -	- - -
GAGCTC	Dp	238	28	6	2	>FLTH02000002.1[7319411:7319649] >FLTH02000004.1[4823596:4823834]	- Protein partner of snf-like protein [Daphnia magna]	'- KZS14419.1	'- 3e-07
GAGCTC	Dp	340	20	8	4	>FLTH02000019.1[2012952:2013292] >FLTH02000052.1[353865:354205] >FLTH02000070.1[274244:274584] >FLTH02000089.1[2154:2494]	Transposon Ty3-G Gag-Pol polyprotein [Stylophora pistillata] bifunctional glutamate/proline--tRNA ligase-like [Photinus pyralis] - -	PFX27087.1 XP_031350427.1 - -	2e-10 8e-03 - -
GAGCTC	Dm	122	111	10	1	>NC_004354.4[1361090:1361212]	GH03753p [Drosophila melanogaster]	AAK77263.1	4e-04
GAGCTC	Dm	365	277	15	1	>NW_001845957.1[16:381]	RE29470p [Drosophila melanogaster]	AAL48879.1	1e-07
GAGCTC	Hs	14	846	10	1	>NC_000001.11[5644646:5644660]	-	-	-
GAGCTC	Hs	38	584	202	2	>NC_000003.12[195686749:195686787] >NC_000005.10[258659:258697]	- -	- -	- -
GAGCTC	Hs	50	606	187	1	>NC_000023.11[512035:512085]	-	-	-
GAGCTC	Hs	112	835	346	2	>NC_000001.11[14360847:14360959] >NC_000001.11[441880:441992]	germinal center-associated signaling and motility-like protein isoform X1 [Papio anubis] germinal center-associated signaling and motility-like protein isoform X1 [Papio anubis]	XP_021787939.1 XP_021787939.1	2e-08 1e-03
GAGCTC	Hs	292	351	125	1	>NC_000019.10[54735383:54735675]	killer cell immunoglobulin-like receptor 3DS1 [Aotus nancymaae]	XP_021523538.1	4e-09
GAGCTC	Hs	350	409	332	0
GAGCTC	Mm	102	487	155	2	>NC_000067.7[16260386:16260488] >NC_000067.7[115896121:115896223]	- mCG12966 [Mus musculus]	'- EDL27071.1	'- 1e-03
GAGCTC	Mm	182	367	133	1	>NC_000067.7[5137040:5137222]	39S ribosomal protein L39, mitochondrial isoform X4 [Mus musculus]	XP_017172514.1	3e-15
GAGCTC	Mm	296	783	146	1	>NC_000067.7[5325773:5326069]	gag polyprotein - murine endogenous retrovirus ERV-L [Murine endogenous retrovirus ERV-L]	T29096	1e-59
GGATCC	At	54	29	10	1	>NC_003071.7[13674:13728]	-	-	-
GGATCC	At	101	23	8	2	>NC_003070.9[9008198:9008299] >NC_003074.8[11336962:11337063]	Mutator-like transposase [Arabidopsis thaliana] Gag-Pol [Arabidopsis thaliana]	AAC24187.1 AQY61293.1	2e-15 2e-13
GGATCC	At	195	20	5	1	>NC_003071.7[16743:16938]	-	-	-
GGATCC	At	218	18	4	1	>NC_003070.9[13790314:13790532]	Retrotransposon gag domain [Arabidopsis suecica]	KAG7529788.1	4e-35
GGATCC	At	402	18	5	1	>NC_003070.9[13790526:13790928]	Retrotransposon gag domain [Arabidopsis suecica]	KAG7530155.1	2e-73
GGATCC	Ce	51	19	7	2	>NC_003279.8[3553814:3553865] >NC_003284.9[6280765:6280816]	- -	- -	- -
GGATCC	Dp	16	23	16	1	>FLTH02000010.1[2791102:2791118]	-	-	-
GGATCC	Dp	208	38	5	2	>FLTH02000036.1[23080:23288] >FLTH02000067.1[405925:406133]	- -	- -	- -
GGATCC	Dp	327	24	6	1	>FLTH02000036.1[24848:25175]	-	-	-
GGATCC	Dm	14	51	10	4	>NC_004354.4[3064446:3064460] >NC_004354.4[4725560:4725574] >NC_004354.4[8668207:8668221] >NC_004354.4[12236631:12236645]	- - - -	- - - -	- - - -
GGATCC	Dm	221	24	6	1	>NT_037436.4[11613218:11613439]	LP09368p, partial [Drosophila melanogaster]	AAO39560.1	2e-20
GGATCC	Dm	398	20	8	1	>NT_033779.5[23061380:23061778]	obscurin [Rhagoletis pomonella]	XP_036332219.1	3e-12
GGATCC	Hs	13	256	2	1	>NC_000001.11[17876266:17876279]	-	-	-
GGATCC	Hs	18	264	74	1	>NC_000001.11[262478:262496]	-	-	-
GGATCC	Hs	45	178	117	1	>NC_000002.12[101163206:101163251]	-	-	-
GGATCC	Hs	69	168	60	2	>NC_000001.11[75176865:75176934] >NC_000013.11[113725318:113725387]	retrovirus-related Pol polyLINE-1 domain protein, partial [Chlamydia psittaci 02DC22] -	EPJ19128.1 -	5e-04 -
GGATCC	Hs	142	181	169	0
GGATCC	Hs	192	149	53	1	>NC_000001.11[4875871:4876063]	endonuclease, partial [Burkholderia multivorans]	RAC32673.1	2e-35
GGATCC	Hs	242	159	109	0
GGATCC	Hs	416	128	66	2	>NC_000001.11[105113019:105113435] >NC_000001.11[101502887:101503303]	hCG2041486, partial [Homo sapiens] hCG2040432, partial [Homo sapiens]	EAW82343.1 EAW96383.1	1e-55 9e-52
GGATCC	Mm	14	1305	9	1	>NC_000067.7[6062853:6062867]	-	-	-
GGATCC	Mm	18	1462	99	5	>NC_000067.7[95886721:95886739] >NC_000067.7[7421019:7421037] >NC_000067.7[12231726:12231744] >NC_000068.8[47396082:47396100] >NC_000067.7[9471992:9472010]	- - - - -	- - - - -	- - - - -
GGATCC	Mm	73	1159	298	2	>NC_000067.7[3306542:3306615] >NC_000067.7[3632708:3632781]	exocrine gland-secreting peptide 12, partial [Mus musculus] mCG147627 [Mus musculus]	BAF92727.1 EDL18739.1	2e-04 5e-04
GGATCC	Mm	205	1273	136	2	>NC_000067.7[7558273:7558478] >NC_000067.7[27315324:27315529]	ASL1 fusion protein [Mus musculus] ASL1 fusion protein [Mus musculus]	ACD47058.1 ACD47058.1	4e-04 4e-04
GGCGCC	At	33	12	4	2	>NC_003071.7[1265281:1265314] >NC_003071.7[1265173:1265206]	- -	- -	- -
GGCGCC	Ce	46	250	5	1	>NC_003284.9[7351478:7351524]	-	-	-
GGCGCC	Dp	57	17	10	1	>FLTH02000006.1[629409:629466]	-	-	-
GGCGCC	Dp	81	16	6	1	>FLTH02000003.1[4596581:4596662]	-	-	-
GGCGCC	Dp	193	15	12	2	>FLTH02000063.1[279126:279319] >FLTH02000040.1[616592:616785]	PiggyBac transposable element-derived protein 5 [Stylophora pistillata] -	PFX21923.1 -	1e-06 -
GGCGCC	Dp	255	15	8	1	>FLTH02000017.1[934721:934976]	-	-	-
GGCGCC	Dm	33	20	18	2	>NT_033777.3[25123738:25123771] >NT_033778.4[23749392:23749425]	- -	- -	- -
GGCGCC	Dm	207	18	5	1	>NC_004354.4[319205:319412]	blastopia polyprotein [Drosophila melanogaster]	CAA81643.1	3e-18
GGCGCC	Dm	394	16	8	1	>NT_033779.5[21435011:21435405]	histone H3-like centromeric protein CSE4 [Drosophila simulans]	XP_039151082.1	3e-04
GGCGCC	Hs	90	2421	320	2	>NC_000001.11[1411382:1411472] >NC_000001.11[8331850:8331940]	hCG2016784, partial [Homo sapiens] VPS50 isoform 7, partial [Pongo abelii]	EAW95995.1 PNJ70048.1	1e-08 9e-08
GGCGCC	Hs	133	439	60	1	>NC_000001.11[8502258:8502391]	hCG2038420, partial [Homo sapiens]	EAW93653.1	2e-03
GGCGCC	Hs	182	342	71	2	>NC_000001.11[6304979:6305161] >NC_000008.11[56272093:56272275]	hepatocellular carcinoma-associated antigen HCA25a [Homo sapiens] hepatocellular carcinoma-associated antigen HCA25a [Homo sapiens]	AAM46782.1 AAM46782.1	5e-11 3e-09
GGCGCC	Mm	70	243	62	1	>NC_000067.7[47018079:47018149]	-	-	-
GGCGCC	Mm	89	957	28	1	>NC_000067.7[15045779:15045868]	mCG1033197, partial [Mus musculus]	EDL20421.1	2e-09
GGCGCC	Mm	129	671	28	1	>NC_000067.7[17023534:17023663]	mCG1033197, partial [Mus musculus]	EDL20421.1	8e-11
GGGCCC	Ce	15	58	5	1	>NC_003279.8[400416:400431]	-	-	-
GGGCCC	Dp	20	21	5	3	>FLTH02000002.1[5344627:5344647] >FLTH02000065.1[410325:410345] >FLTH02000038.1[299997:300017]	- - -	- - -	- - -
GGGCCC	Dp	39	33	4	1	>FLTH02000001.1[5467222:5467261]	-	-	-
GGGCCC	Dp	103	20	4	2	>FLTH02000001.1[5464731:5464834] >FLTH02000043.1[824838:824941]	- -	- -	- -
GGGCCC	Dm	119	79	2	1	>NC_004354.4[1930926:1931045]	-	-	-
GGGCCC	Hs	13	954	2	2	>NC_000001.11[464724:464737] >NC_000001.11[1426813:1426826]	- -	- -	- -
GGGCCC	Hs	108	640	243	1	>NC_000013.11[112277468:112277576]	-	-	-
GGGCCC	Hs	162	447	202	2	>NC_000019.10[54821598:54821760] >NC_000019.10[54729526:54729688]	NK-receptor, partial [Homo sapiens] killer cell immunoglobulin-like receptor, partial [Homo sapiens]	AAB94765.1 ABC41944.1	2e-29 1e-29
GGGCCC	Mm	21	1680	103	1	>NC_000067.7[5879468:5879489]	-	-	-
GGGCCC	Mm	205	2271	127	4	>NC_000067.7[30410756:30410961] >NC_000067.7[4257950:4258155] >NC_000067.7[22913362:22913567] >NC_000067.7[3372046:3372251]	ASL1 fusion protein [Mus musculus] ASL1 fusion protein [Mus musculus] ASL1 fusion protein [Mus musculus] ASL1 fusion protein [Mus musculus]	ACD47058.1 ACD47058.1 ACD47058.1 ACD47058.1	6e-05 6e-07 7e-06 3e-06
GGGCCC	Mm	214	844	73	1	>NC_000067.7[5500105:5500319]	ASL1 fusion protein [Mus musculus]	ACD47058.1	3e-06
GGGCCC	Ta	141	26	17	1	>NZ_CP010822.1[17385:17526]	IS1634 family transposase, partial [Thermus scotoductus]	RTH31948.1	4e-20
GGGCCC	Ta	309	15	6	1	>NZ_CP010822.1[17082:17391]	IS1634 family transposase, partial [Thermus scotoductus]	WP_126209928.1	3e-62
